# Ultra-Conserved Elements and morphology reciprocally illuminate conflicting phylogenetic hypotheses in Chalcididae (Hymenoptera, Chalcidoidea)

**DOI:** 10.1101/761874

**Authors:** Astrid Cruaud, Gérard Delvare, Sabine Nidelet, Laure Sauné, Sujeevan Ratnasingham, Marguerite Chartois, Bonnie B. Blaimer, Michael Gates, Seán G. Brady, Sariana Faure, Simon van Noort, Jean-Pierre Rossi, Jean-Yves Rasplus

**Affiliations:** CBGP, Univ Montpellier, CIRAD, INRA, IRD, Montpellier SupAgro, Montpellier, France; CIRAD, UMR CBGP, F-34398 Montpellier, France; Centre for Biodiversity Genomics, University of Guelph, Canada; Department of Entomology, National Museum of Natural History, Smithsonian Institution, Washington, DC, USA; USDA, ARS, SEL, c/o Smithsonian Institution, National Museum of Natural History, Washington, USA; Department of Zoology and Entomology, Rhodes University, Grahamstown, South Africa; Research and Exhibitions Department, South African Museum, Iziko Museums of South Africa, P.O. Box 61, Cape Town, 8000, South Africa; Department of Biological Sciences, University of Cape Town, Private Bag, Rondebosch, 7701, Cape Town, South Africa; North Carolina State University, Raleigh, NC, USA

**Keywords:** morphology, systematic bias, topological conflict, Ultra Conserved Elements.

## Abstract

Recent technical advances combined with novel computational approaches promised the acceleration of our understanding of the tree of life. However, when it comes to hyperdiverse and poorly known groups of invertebrates, studies are still scarce. As published phylogenies will be rarely challenged by future taxonomists, careful attention must be paid to potential analytical bias. We present the first molecular phylogenetic hypothesis for the family Chalcididae, an emblematic group of parasitoid wasps, with a representative sampling (144 ingroups and 7 outgroups) that covers all described subfamilies and tribes and 82% of the known genera. Analyses of 538 Ultra-Conserved Elements (UCEs) with supermatrix (RAxML and IQTREE) and gene-tree reconciliation approaches (ASTRAL, ASTRID) resulted in highly supported topologies in overall agreement with morphology but reveal conflicting topologies for some of the deepest nodes. To resolve these conflicts, we explored the phylogenetic tree space with clustering and gene genealogy interrogation methods, analyzed marker and taxon properties that could bias inferences and performed a thorough morphological analysis (130 characters encoded for 40 taxa representative of the diversity). This joint analysis reveals that UCEs enable attainment of resolution between ancestry and convergent /divergent evolution when morphology is not informative enough, but also shows that a systematic exploration of bias with different analytical methods and a careful analysis of morphological features is required to prevent publication of artefactual results. We highlight a GC-content bias for ML approaches, an artefactual mid-point rooting of the ASTRAL tree and a deleterious effect of high percentage of missing data on gene tree reconciliation methods. Based on the results we propose a new classification of the family into eight subfamilies and 10 tribes that lay the foundation for future studies on the evolutionary history of Chalcididae.
