## Supplementary material for "Ultra-Conserved Elements and morphology reciprocally illuminate conflicting phylogenetic hypotheses in Chalcididae (Hymenoptera, Chalcidoidea)": TableS1

### Sheet: sampling
Sample code	Family	Current Subfamily	New Subfamily	Current Tribe	New Tribe	Current Genus	New Genus	Species	Nb UCEs in the 70% complete matrix	total Nb UCEs flagged by TreeShrink	Nb UCEs in the final data set	% missing UCEs	GC content	Gap content
BRAN00020_0101	Chalcididae	Chalcidinae	Brachymeriinae	Brachymeriini		Brachymeria	Brachymeria	tegularis	503	2	501	6.88	0.418	0.081
CHAL00035_0101	Chalcididae	Chalcidinae	Brachymeriinae	Brachymeriini		Brachymeria	Brachymeria	sp	515	1	514	4.46	0.415	0.084
GDEL00453_0101	Chalcididae	Chalcidinae	Brachymeriinae	Brachymeriini		Brachymeria	Brachymeria	nr kassalensis	514	2	512	4.83	0.414	0.082
JRAS06424_0199	Chalcididae	Chalcidinae	Brachymeriinae	Brachymeriini		Brachymeria	Brachymeria	podagrica	514	1	513	4.65	0.418	0.091
USNM00132_2177	Chalcididae	Chalcidinae	Brachymeriinae	Brachymeriini		Brachymeria	Brachymeria	sp	429	2	427	20.63	0.432	0.196
GDEL01727_0101	Eurytomidae	Buresiinae	Buresiinae	Buresiini		Buresium	Buresium	sp	471	11	460	14.5	0.399	0.115
GDEL01734_0101	Eurytomidae	Buresiinae	Buresiinae	Buresiini		Macrorileya	Macrorileya	inopinata	496	7	489	9.11	0.418	0.099
JRAS07624_1401	Pteromalidae	Cerocephalinae	Cerocephalinae			Muesebeckisia	Muesebeckisia	nr mandibularis	503	22	481	10.59	0.395	0.151
JRAS07896_0189	Pteromalidae	Cerocephalinae	Cerocephalinae			Acerocephala	Acerocephala	nr pacifica	475	26	449	16.54	0.426	0.126
CHAL00005_0101	Chalcididae	Chalcidinae	Chalcidinae	Chalcidini	Chalcidini	Conura	Conura	nigrorufa	421	1	420	21.93	0.421	0.274
GDEL00251_0101	Chalcididae	Chalcidinae	Chalcidinae	Chalcidini	Chalcidini	Melanosmicra	Melanosmicra	nr immaculata	494	0	494	8.18	0.409	0.166
GDEL00271_0101	Chalcididae	Chalcidinae	Chalcidinae	Chalcidini	Chalcidini	Chalcis	Chalcis	nr vera	506	1	505	6.13	0.403	0.176
GDEL00468_0101	Chalcididae	Chalcidinae	Chalcidinae	Chalcidini	Chalcidini	Conura	Conura	igneoides	494	1	493	8.36	0.414	0.163
GDEL00513_0101	Chalcididae	Chalcidinae	Chalcidinae	Chalcidini	Chalcidini	Conura	Conura	napo	478	2	476	11.52	0.413	0.244
GDEL00538_0101	Chalcididae	Chalcidinae	Chalcidinae	Chalcidini	Chalcidini	Conura	Conura	nr xanthostigma	262	1	261	51.49	0.433	0.228
GDEL00539_0101	Chalcididae	Chalcidinae	Chalcidinae	Chalcidini	Chalcidini	Chalcis	Chalcis	myrifex	494	1	493	8.36	0.403	0.2
GDEL00542_0101	Chalcididae	Chalcidinae	Chalcidinae	Chalcidini	Chalcidini	Conura	Conura	acuta	499	3	496	7.81	0.419	0.166
GDEL00544_0101	Chalcididae	Chalcidinae	Chalcidinae	Chalcidini	Chalcidini	Melanosmicra	Melanosmicra	flavicollis	480	0	480	10.78	0.421	0.25
GDEL00546_0101	Chalcididae	Chalcidinae	Chalcidinae	Chalcidini	Chalcidini	Conura	Conura	maculipennis	508	0	508	5.58	0.421	0.144
GDEL00549_0101	Chalcididae	Chalcidinae	Chalcidinae	Chalcidini	Chalcidini	Conura	Conura	marcosensis	503	0	503	6.51	0.407	0.109
GDEL00583_0101	Chalcididae	Chalcidinae	Chalcidinae	Chalcidini	Chalcidini	Conura	Conura	lauta	480	1	479	10.97	0.413	0.166
GDEL00588_0101	Chalcididae	Chalcidinae	Chalcidinae	Chalcidini	Chalcidini	Conura	Conura	nr fischeri	472	0	472	12.27	0.414	0.17
GDEL00601_0101	Chalcididae	Chalcidinae	Chalcidinae	Chalcidini	Chalcidini	Stenosmicra	Stenosmicra	sp	334	5	329	38.85	0.426	0.315
GDEL00602_0101	Chalcididae	Chalcidinae	Chalcidinae	Chalcidini	Chalcidini	Pilismicra	Pilismicra	longipes	507	0	507	5.76	0.426	0.226
GDEL00674_0101	Chalcididae	Chalcidinae	Chalcidinae	Chalcidini	Chalcidini	Chalcis	Chalcis	vera	409	0	409	23.98	0.43	0.356
USNM00132_2189	Chalcididae	Chalcidinae	Chalcidinae	Chalcidini	Chalcidini	Chalcis	Chalcis	barbara	428	0	428	20.45	0.415	0.229
USNM00132_2190	Chalcididae	Cratocentrinae	Cratocentrinae			Acanthochalcis	Acanthochalcis	nigricans	421	0	421	21.75	0.433	0.203
CHAL00049_0101	Chalcididae	Cratocentrinae	Cratocentrinae			Cratocentrus	Cratocentrus	sp	499	0	499	7.25	0.431	0.149
GDEL00342_0101	Chalcididae	Cratocentrinae	Cratocentrinae			Megachalcis	Megachalcis	sp	512	1	511	5.02	0.423	0.138
GDEL00427_0101	Chalcididae	Cratocentrinae	Cratocentrinae			Spatocentrus	Spatocentrus	sp	520	0	520	3.35	0.427	0.109
GDEL00530_0101	Chalcididae	Cratocentrinae	Cratocentrinae			Acrocentrus	Acrocentrus	erythrothorace	419	1	418	22.3	0.441	0.324
GDEL00534_0101	Chalcididae	Cratocentrinae	Cratocentrinae			Cratocentrus	Cratocentrus	nr pruinosus	471	0	471	12.45	0.447	0.292
CHAL00071_0101	Chalcididae	Dirhininae	Dirhininae			Dirhinus	Aplorhinus	sp	511	2	509	5.39	0.418	0.108
CHAL00073_0101	Chalcididae	Dirhininae	Dirhininae			Dirhinus	Dirhinus	anthracia	489	2	487	9.48	0.433	0.136
GDEL00261_0101	Chalcididae	Dirhininae	Dirhininae			Dirhinus	Hontalia	aff caerulea	350	4	346	35.69	0.419	0.228
GDEL00463_0101	Chalcididae	Dirhininae	Dirhininae			Dirhinus	Eniacomorpha	hermetiae	508	3	505	6.13	0.432	0.104
GDEL00470_0101	Chalcididae	Dirhininae	Dirhininae			Dirhinus	Dirhinus	nr hesperidum	507	2	505	6.13	0.424	0.119
GDEL00501_0101	Chalcididae	Dirhininae	Dirhininae			Dirhinus	Dirhinus	himalayanus	444	2	442	17.84	0.411	0.209
GDEL00550_0101	Chalcididae	Dirhininae	Dirhininae			Dirhinus	Pareniaca	ruficornis	498	2	496	7.81	0.42	0.102
GDEL00628_0101	Chalcididae	Dirhininae	Dirhininae			Youngaia	Youngaia	spinosa	296	7	289	46.28	0.428	0.299
GDEL00631_0101	Chalcididae	Dirhininae	Dirhininae			Pseudeniaca	Pseudeniaca	schultessi	20	1	19	96.47	0.391	0.024
GDEL00633_0101	Chalcididae	Dirhininae	Dirhininae			Dirhinus	Pareniaca	sp	474	2	472	12.27	0.434	0.21
USNM00132_2191	Chalcididae	Dirhininae	Dirhininae			Dirhinus	Dirhinus	sp	264	2	262	51.3	0.45	0.237
CHAL00001_0101	Chalcididae	Epitraninae	Epitraninae			Epitranus	Epitranus	observator	522	1	521	3.16	0.423	0.109
GDEL00448_0101	Chalcididae	Epitraninae	Epitraninae			Epitranus	Epitranus	nr oxytelus	516	1	515	4.28	0.438	0.11
GDEL00523_0101	Chalcididae	Epitraninae	Epitraninae			Epitranus	Epitranus	sp	470	1	469	12.83	0.442	0.356
GDEL00570_0101	Chalcididae	Epitraninae	Epitraninae			Epitranus	Epitranus	sp	507	1	506	5.95	0.436	0.089
USNM00132_2192	Chalcididae	Epitraninae	Epitraninae			Epitranus	Epitranus	sp	295	2	293	45.54	0.46	0.253
GDEL01140_0101	Eurytomidae	Eurytominae	Eurytominae	Eurytomini		Systole	Systole	nr albipennis	490	10	480	10.78	0.442	0.126
USNM00133_9653	Eurytomidae	Eurytominae	Eurytominae	Eurytomini		Eurytoma	Eurytoma	obtusiventris	451	10	441	18.03	0.452	0.209
GDEL00677_0101	Chalcididae	Haltichellinae	Haltichellinae	Haltichellini	Belaspidiini	Belaspidia	Belaspidia	nigra	486	0	486	9.67	0.397	0.096
ANIC00084_0101	Chalcididae	Haltichellinae	Haltichellinae	Haltichellini	Haltichellini	Neostomatoceras	Neostomatoceras	nr chacidiformis	438	0	438	18.59	0.41	0.261
ANIC00086_0101	Chalcididae	Haltichellinae	Haltichellinae	Haltichellini	Haltichellini	Allochalcis	Allochalcis'	sp	464	2	462	14.13	0.404	0.272
CHAL00010_0101	Chalcididae	Haltichellinae	Haltichellinae	Haltichellini	Haltichellini	Neohaltichella	Haltichella	sp	504	1	503	6.51	0.398	0.101
CHAL00021_0101	Chalcididae	Haltichellinae	Haltichellinae	Haltichellini	Haltichellini	Anachalcis	Anachalcis	sp	461	2	459	14.68	0.394	0.088
CHAL00023_0101	Chalcididae	Haltichellinae	Haltichellinae	Haltichellini	Haltichellini	Hockeria	Hockeria	nr fulvipes	480	0	480	10.78	0.391	0.126
CHAL00030_0101	Chalcididae	Haltichellinae	Haltichellinae	Haltichellini	Haltichellini	Hockeria	'Hockeria'	nr schulthessi	349	1	348	35.32	0.388	0.285
CHAL00039_0101	Chalcididae	Haltichellinae	Haltichellinae	Haltichellini	Haltichellini	Kriechbaumerella	'Kriechbaumerella'	fumipennis	390	2	388	27.88	0.4	0.229
CHAL00050_0101	Chalcididae	Haltichellinae	Haltichellinae	Haltichellini	Haltichellini	Anachalcis	Anachalcis	sp	177	1	176	67.29	0.365	0.164
GDEL00144_0101	Chalcididae	Haltichellinae	Haltichellinae	Haltichellini	Haltichellini	Haltichella	Haltichella	nr rufipes	269	2	267	50.37	0.413	0.194
GDEL00190_0101	Chalcididae	Haltichellinae	Haltichellinae	Haltichellini	Haltichellini	Aphasganophora	Aphasganophora	punica	307	6	301	44.05	0.427	0.112
GDEL00262_0101	Chalcididae	Haltichellinae	Haltichellinae	Haltichellini	Haltichellini	Aspirrhina	Aspirrhina	sp	492	0	492	8.55	0.386	0.118
GDEL00266_0101	Chalcididae	Haltichellinae	Haltichellinae	Haltichellini	Haltichellini	Kriechbaumerella	Kriechbaumerella	sp	503	1	502	6.69	0.392	0.1
GDEL00268_0101	Chalcididae	Haltichellinae	Haltichellinae	Haltichellini	Haltichellini	Hockeria	'Hockeria'	nr eriensis	472	1	471	12.45	0.408	0.201
GDEL00305_0101	Chalcididae	Haltichellinae	Haltichellinae	Haltichellini	Haltichellini	Hockeria	'Hockeria'	nr gallicola	380	1	379	29.55	0.396	0.289
GDEL00307_0101	Chalcididae	Haltichellinae	Haltichellinae	Haltichellini	Haltichellini	Allochalcis	Allochalcis	sp	469	0	469	12.83	0.388	0.177
GDEL00312_0101	Chalcididae	Haltichellinae	Haltichellinae	Haltichellini	Haltichellini	Hockeria	Hockeria	sp	482	2	480	10.78	0.394	0.139
GDEL00326_0101	Chalcididae	Haltichellinae	Haltichellinae	Haltichellini	Haltichellini	Oxycoryphe	Oxycoryphe	sp	405	2	403	25.09	0.404	0.271
GDEL00391_0101	Chalcididae	Haltichellinae	Haltichellinae	Haltichellini	Haltichellini	Neochalcis	Neochalcis	hippotoides	323	1	322	40.15	0.399	0.08
GDEL00423_0101	Chalcididae	Haltichellinae	Haltichellinae	Haltichellini	Haltichellini	Uga	Uga	colliscutellum	490	3	487	9.48	0.385	0.13
GDEL00433_0101	Chalcididae	Haltichellinae	Haltichellinae	Haltichellini	Haltichellini	Oxycoryphe	Oxycoryphe	sp	494	1	493	8.36	0.397	0.121
GDEL00436_0101	Chalcididae	Haltichellinae	Haltichellinae	Haltichellini	Haltichellini	Tanycoryphus	Tanycoryphus	sp	358	3	355	34.01	0.402	0.127
GDEL00446_0101	Chalcididae	Haltichellinae	Haltichellinae	Haltichellini	Haltichellini	Oxycoryphe	Oxycoryphe	acuta	490	1	489	9.11	0.4	0.115
GDEL00459_0101	Chalcididae	Haltichellinae	Haltichellinae	Haltichellini	Haltichellini	Tanycoryphus	Tanycoryphus	sp	476	1	475	11.71	0.396	0.136
GDEL00467_0101	Chalcididae	Haltichellinae	Haltichellinae	Haltichellini	Haltichellini	Haltichella	'Haltichella'	ornaticornis	467	1	466	13.38	0.383	0.098
GDEL00476_0101	Chalcididae	Haltichellinae	Haltichellinae	Haltichellini	Haltichellini	Hockeria	Hockeria	bifasciata	512	0	512	4.83	0.391	0.065
GDEL00481_0101	Chalcididae	Haltichellinae	Haltichellinae	Haltichellini	Haltichellini	Antrocephalus	Antrocephalus	nr hypsopygiae	500	1	499	7.25	0.393	0.126
GDEL00482_0101	Chalcididae	Haltichellinae	Haltichellinae	Haltichellini	Haltichellini	Antrocephalus	Antrocephalus	nr elisae	505	0	505	6.13	0.393	0.1
GDEL00484_0101	Chalcididae	Haltichellinae	Haltichellinae	Haltichellini	Haltichellini	Antrocephalus	'Antrocephalus'	sp	504	0	504	6.32	0.397	0.085
GDEL00487_0101	Chalcididae	Haltichellinae	Haltichellinae	Haltichellini	Haltichellini	Oxycoryphe	'Oxycoryphe'	sp	501	1	500	7.06	0.392	0.117
GDEL00496_0101	Chalcididae	Haltichellinae	Haltichellinae	Haltichellini	Haltichellini	Hockeria	'Hockeria'	sp	492	3	489	9.11	0.389	0.207
GDEL00498_0101	Chalcididae	Haltichellinae	Haltichellinae	Haltichellini	Haltichellini	Kriechbaumerella	Kriechbaumerella	sp	497	2	495	7.99	0.392	0.067
GDEL00519_0101	Chalcididae	Haltichellinae	Haltichellinae	Haltichellini	Haltichellini	Hockeria	'Hockeria'	singularis	468	1	467	13.2	0.391	0.158
GDEL00535_0101	Chalcididae	Haltichellinae	Haltichellinae	Haltichellini	Haltichellini	Rhynchochalcis	Rhynchochalcis	niger	487	0	487	9.48	0.411	0.213
GDEL00581_0101	Chalcididae	Haltichellinae	Haltichellinae	Haltichellini	Haltichellini	Aspirrhina	Aspirrhina	sp	486	0	486	9.67	0.388	0.126
GDEL00637_0101	Chalcididae	Haltichellinae	Haltichellinae	Haltichellini	Haltichellini	Tanyotorthus	Tanyotorthus	nr giganteus	423	1	422	21.56	0.421	0.364
GDEL00638_0101	Chalcididae	Haltichellinae	Haltichellinae	Haltichellini	Haltichellini	Hockeria	'Hockeria'	sp	102	0	102	81.04	0.447	0.114
GDEL00642_0101	Chalcididae	Haltichellinae	Haltichellinae	Haltichellini	Haltichellini	Hockeria	'Hockeria'	nr magna	443	0	443	17.66	0.413	0.293
GDEL00643_0101	Chalcididae	Haltichellinae	Haltichellinae	Haltichellini	Haltichellini	Hockeria	'Hockeria'	mengenillarum	62	2	60	88.85	0.393	0.073
GDEL00652_0101	Chalcididae	Haltichellinae	Haltichellinae	Haltichellini	Haltichellini	Xyphorachidia	Xyphorachidia	dentata	498	0	498	7.43	0.397	0.114
GDEL00653_0101	Chalcididae	Haltichellinae	Haltichellinae	Haltichellini	Haltichellini	Eurycentrus	Eurycentrus	sp	408	0	408	24.16	0.41	0.345
GDEL00656_0101	Chalcididae	Haltichellinae	Haltichellinae	Haltichellini	Haltichellini	Hastius	Hastius	nr ochraceus	86	7	79	85.32	0.424	0.096
JRAS06363_0101	Chalcididae	Haltichellinae	Haltichellinae	Haltichellini	Haltichellini	Chirocera	Chirocera	pectinicornis	509	0	509	5.39	0.399	0.092
JRAS06480_1501	Chalcididae	Haltichellinae	Haltichellinae	Haltichellini	Haltichellini	Neochalcis	Neochalcis	fertoni	511	0	511	5.02	0.395	0.07
JRAS07623_0101	Chalcididae	Haltichellinae	Haltichellinae	Haltichellini	Haltichellini	Trichoxenia	Trichoxenia	cineraria	99	0	99	81.6	0.394	0.123
JRAS07795_0189	Chalcididae	Haltichellinae	Haltichellinae	Haltichellini	Haltichellini	Neochalcis	Neochalcis	nr fertoni	492	0	492	8.55	0.41	0.188
JRAS07892_0101	Chalcididae	Haltichellinae	Haltichellinae	Haltichellini	Haltichellini	Euchalcis	Euchalcis	miegii	147	3	144	73.23	0.414	0.168
USNM00132_2193	Chalcididae	Haltichellinae	Haltichellinae	Haltichellini	Haltichellini	Haltichella	'Haltichella'	sp	364	7	357	33.64	0.407	0.222
USNM00132_2194	Chalcididae	Haltichellinae	Haltichellinae	Haltichellini	Haltichellini	Hockeria	'Hockeria'	bicolor	369	2	367	31.78	0.416	0.251
ANIC00081_0199	Chalcididae	Haltichellinae	Haltichellinae	Hybothoracini	Hybothoracini	Irichohalticella	Irichohalticella	sp	448	4	444	17.47	0.39	0.255
ANIC00082_0199	Chalcididae	Haltichellinae	Haltichellinae	Hybothoracini	Hybothoracini	Xenarretocera	Xenarretocera	superba	490	1	489	9.11	0.402	0.19
CHAL00042_0101	Chalcididae	Haltichellinae	Haltichellinae	Hybothoracini	Hybothoracini	Proconura	Proconura	sp	454	3	451	16.17	0.392	0.112
GDEL00276_0101	Chalcididae	Haltichellinae	Haltichellinae	Hybothoracini	Hybothoracini	Proconura	'Proconura'	sp	343	3	340	36.8	0.409	0.271
GDEL00343_0101	Chalcididae	Haltichellinae	Haltichellinae	Hybothoracini	Hybothoracini	Bucekia	Bucekia	sp	434	1	433	19.52	0.394	0.107
GDEL00405_0101	Chalcididae	Haltichellinae	Haltichellinae	Hybothoracini	Hybothoracini	Neohybothorax	Neohybothorax	festiva	251	0	251	53.35	0.393	0.079
GDEL00417_0101	Chalcididae	Haltichellinae	Haltichellinae	Hybothoracini	Hybothoracini	Hybothorax	Hybothorax	graffii	325	1	324	39.78	0.402	0.091
GDEL00424_0101	Chalcididae	Haltichellinae	Haltichellinae	Hybothoracini	Hybothoracini	Schwarzella	Schwarzella	arizonensis	440	2	438	18.59	0.4	0.111
GDEL00435_0101	Chalcididae	Haltichellinae	Haltichellinae	Hybothoracini	Hybothoracini	Psilochalcis	Psilochalcis	nr spinigera	478	0	478	11.15	0.398	0.099
GDEL00445_0101	Chalcididae	Haltichellinae	Haltichellinae	Hybothoracini	Hybothoracini	Peltochalcidia	Peltochalcidia	sp	496	1	495	7.99	0.389	0.09
GDEL00447_0101	Chalcididae	Haltichellinae	Haltichellinae	Hybothoracini	Hybothoracini	Nearretocera	Nearretocera	sp	457	4	453	15.8	0.388	0.141
GDEL00455_0101	Chalcididae	Haltichellinae	Haltichellinae	Hybothoracini	Hybothoracini	Proconura	Proconura	nr eublemmae	479	4	475	11.71	0.391	0.099
GDEL00456_0101	Chalcididae	Haltichellinae	Haltichellinae	Hybothoracini	Hybothoracini	Peltochalcidia	Peltochalcidia	sp	495	1	494	8.18	0.388	0.102
GDEL00457_0101	Chalcididae	Haltichellinae	Haltichellinae	Hybothoracini	Hybothoracini	Psilochalcis	Parinvreia	nr ligustica	488	1	487	9.48	0.384	0.123
GDEL00460_0101	Chalcididae	Haltichellinae	Haltichellinae	Hybothoracini	Hybothoracini	Psilochalcis	Peltochalcidia	sp	489	2	487	9.48	0.388	0.098
GDEL00473_0101	Chalcididae	Haltichellinae	Haltichellinae	Hybothoracini	Hybothoracini	Psilochalcis	Invreia	subaenea	498	0	498	7.43	0.389	0.086
GDEL00503_0101	Chalcididae	Haltichellinae	Haltichellinae	Hybothoracini	Hybothoracini	Lasiochalcidia	Lasiochalcidia	pubescens	487	0	487	9.48	0.397	0.17
GDEL00505_0101	Chalcididae	Haltichellinae	Haltichellinae	Hybothoracini	Hybothoracini	Indoinvreia	Indoinvreia	aff bouceki	483	1	482	10.41	0.394	0.165
GDEL00522_0101	Chalcididae	Haltichellinae	Haltichellinae	Hybothoracini	Hybothoracini	Nipponochalcidia	Nipponochalcidia	sp	442	4	438	18.59	0.406	0.347
GDEL00541_0101	Chalcididae	Haltichellinae	Haltichellinae	Hybothoracini	Hybothoracini	Lasiochalcidia	Lasiochalcidia	dargelasii	505	0	505	6.13	0.393	0.096
GDEL00567_0101	Chalcididae	Haltichellinae	Haltichellinae	Hybothoracini	Hybothoracini	Notaspidiella	Notaspidiella	frater	470	7	463	13.94	0.377	0.165
GDEL00568_0101	Chalcididae	Haltichellinae	Haltichellinae	Hybothoracini	Hybothoracini	Neohybothorax	Neohybothorax	nr hetera	508	1	507	5.76	0.395	0.093
GDEL00659_0101	Chalcididae	Haltichellinae	Haltichellinae	Hybothoracini	Hybothoracini	Solenochalcidia	Solenochalcidia	insolita	48	1	47	91.26	0.411	0.06
GDEL00665_0101	Chalcididae	Haltichellinae	Haltichellinae	Hybothoracini	Hybothoracini	Psilochalcis	Psilochalcis	immaculata	513	0	513	4.65	0.4	0.185
GDEL00667_0101	Chalcididae	Haltichellinae	Haltichellinae	Hybothoracini	Hybothoracini	Psilochalcis	Parinvreia	nr rufitarsis	191	1	190	64.68	0.392	0.217
GDEL00670_0101	Chalcididae	Haltichellinae	Haltichellinae	Hybothoracini	Hybothoracini	Hybothorax	Hybothorax	sp	476	1	475	11.71	0.404	0.217
GDEL00678_0101	Chalcididae	Haltichellinae	Haltichellinae	Hybothoracini	Hybothoracini	Psilochalcis	Invreia	subarmata	495	0	495	7.99	0.392	0.166
JRAS06220_0101	Chalcididae	Haltichellinae	Haltichellinae	Hybothoracini	Hybothoracini	Lasiochalcidia	Lasiochalcidia	rubripes	509	0	509	5.39	0.392	0.099
JRAS07801_0101	Chalcididae	Haltichellinae	Haltichellinae	Hybothoracini	Hybothoracini	Psilochalcis	Peltochalcidia	ferrierei	391	0	391	27.32	0.408	0.37
USNM00132_2195	Chalcididae	Haltichellinae	Haltichellinae	Hybothoracini	Hybothoracini	Psilochalcis	Invreia	brevialata	443	1	442	17.84	0.404	0.248
ANIC00083_0199	Chalcididae	Haltichellinae	Haltichellinae	Hybothoracini	Notaspidiini	Steinvreia	Steinvreia	edgari	20	1	19	96.47	0.406	0.022
GDEL00469_0101	Chalcididae	Haltichellinae	Haltichellinae	Hybothoracini	Notaspidiini	Notaspidium	Notaspidium	sp	485	2	483	10.22	0.417	0.123
GDEL00657_0101	Chalcididae	Haltichellinae	Haltichellinae	Hybothoracini	Notaspidiini	Steinvreia	Steinvreia	sp	516	1	515	4.28	0.398	0.133
JRAS07624_0489	Chalcididae	Haltichellinae	Haltichellinae	Hybothoracini	Notaspidiini	Notaspidium	Notaspidium	sp	490	3	487	9.48	0.411	0.108
USNM00132_2202	Chalcididae	Haltichellinae	Haltichellinae	Hybothoracini	Notaspidiini	Notaspidium	Notaspidium	sp	331	3	328	39.03	0.437	0.237
CHAL00086_0101	Chalcididae	Haltichellinae	Haltichellinae	Tropimeridini	Tropimeridini	Tropimeris	Tropimeris	sp	487	4	483	10.22	0.388	0.136
GDEL00333_0101	Chalcididae	Haltichellinae	Haltichellinae	Tropimeridini	Tropimeridini	Tropimeris	Tropimeris	sp	471	3	468	13.01	0.373	0.121
GDEL00658_0101	Chalcididae	Haltichellinae	Haltichellinae	Zavoyini	Zavoyini	Zavoya	Zavoya	cooperi	396	12	384	28.62	0.431	0.314
GDEL00437_0101	Chalcididae	Chalcidinae	Phasgonophorinae	Phasgonophorini	Phasgonophorini	Trigonura	Trigonura	sp	503	1	502	6.69	0.413	0.116
GDEL00489_0101	Chalcididae	Chalcidinae	Phasgonophorinae	Phasgonophorini	Phasgonophorini	Trigonura	Trigonura	sp	514	0	514	4.46	0.407	0.099
JRAS05401_0102	Chalcididae	Chalcidinae	Phasgonophorinae	Phasgonophorini	Phasgonophorini	Trigonura	'Trigonura'	nishidai	529	1	528	1.86	0.407	0.083
JRAS05401_0301	Chalcididae	Chalcidinae	Phasgonophorinae	Phasgonophorini	Phasgonophorini	Muhabbetella	Muhabbetella	nr exigera	510	0	510	5.2	0.406	0.086
JRAS05708_0101	Chalcididae	Chalcidinae	Phasgonophorinae	Phasgonophorini	Phasgonophorini	Phasgonophora	Phasgonophora	nr sulcata	518	1	517	3.9	0.406	0.08
USNM00132_2180	Chalcididae	Chalcidinae	Phasgonophorinae	Phasgonophorini	Phasgonophorini	Phasgonophora	Phasgonophora	sulcata	450	1	449	16.54	0.418	0.154
GDEL00236_0101	Chalcididae	Chalcidinae	Phasgonophorinae	Phasgonophorini	Stypiurini	Stypiura	Stypiura	sp	527	0	527	2.04	0.407	0.089
GDEL00580_0101	Chalcididae	Chalcidinae	Phasgonophorinae	Phasgonophorini	Stypiurini	Stypiura	Stypiura	sp	515	0	515	4.28	0.4	0.09
GDEL00671_0101	Chalcididae	Chalcidinae	Phasgonophorinae	Phasgonophorini	Stypiurini	Kopinata	Kopinata	partirubra	174	1	173	67.84	0.454	0.163
GDEL00672_0101	Chalcididae	Chalcidinae	Phasgonophorinae	Phasgonophorini	Stypiurini	Stenochalcis	Stenochalcis	miltoni	305	1	304	43.49	0.428	0.291
JRAS03075_0101	Chalcididae	Chalcidinae	Phasgonophorinae	Phasgonophorini	Stypiurini	Megalocolus	Megalocolus	ensator	248	1	247	54.09	0.409	0.131
JRAS07552_0689	Eurytomidae	Rileyinae	Rileyinae	Rileyini		Rileya	Rileya	nr rhytisma	497	16	481	10.59	0.445	0.09
ANIC00013_0189	Chalcididae	Smicromorphinae	Smicromorphinae			Smicromorpha	Smicromorpha	doddi	404	39	365	32.16	0.449	0.238
JRAS08216_0189	Chalcididae	Smicromorphinae	Smicromorphinae			Smicromorpha	Smicromorpha	banksi	95	6	89	83.46	0.456	0.105
